# Golden hamster piRNAs are necessary for early embryonic development and establishment of spermatogonia

**DOI:** 10.1101/2021.01.27.428513

**Authors:** Zuzana Loubalova, Helena Fulka, Filip Horvat, Josef Pasulka, Radek Malik, Michiko Hirose, Atsuo Ogura, Petr Svoboda

## Abstract

PIWI-associated RNAs (piRNAs) support the germline by suppressing retrotransposons and genes. In mice, piRNAs are essential for spermatogenesis but not oogenesis. To test how this applies to other mammals, we deleted *Mov10l1* helicase in golden hamster, whose piRNA pathway is configured more similarly to that of other mammals. *Mov10l1^−/−^* male hamsters showed impaired establishment of spermatogonia accompanied by transcriptome dysregulation and a surge in MYSERV retrotransposon expression. The rare viable spermatogenic cells showed a meiotic failure phenotype like *Mov10l1^−/−^* mice. Female *Mov10l1^−/−^* hamsters were sterile due to post-meiotic loss of developmental competence in zygotes. Unique phenotypes of *Mov10l1^−/−^* hamsters demonstrate the adaptive nature of piRNA-mediated control of genes and retrotransposons in order to confront emerging genomic threats or acquire new physiological roles.
