## Supplementary material for "Golden hamster piRNAs are necessary for early embryonic development and establishment of spermatogonia": Table S213 dpp pre-pachytene piRNA clusters

### Sheet: piRNA clusters 13dpp
coordinates MesAur 1.0	width full	width without Ns	rpkm 13 dpp	rpm 13 dpp
KB710729.1 1 5500	5500	4212	92.875	391.191
KB708127.1 48453001 48462000	9000	9000	21.482	193.336
KB708309.1 1883001 1884000	1000	1000	192.856	192.856
KB708132.1 20137001 20163000	26000	26000	7.384	191.978
KB708175.1 13706001 13739000	33000	14079	11.479	161.619
KB708137.1 17514001 17524000	10000	9114	17.484	159.346
KB714560.1 1 1862	1862	1047	141.879	148.547
KB708230.1 1117001 1136000	19000	18371	7.426	136.423
KB708427.1 321001 323000	2000	911	145.673	132.708
KB708302.1 2072001 2084000	12000	12000	10.334	124.012
KB708540.1 15001 18000	3000	2347	51.046	119.804
KB708251.1 1114001 1121000	7000	6900	17.205	118.717
KB708561.1 1 5000	5000	3638	31.841	115.839
KB711253.1 1 4198	4198	2930	35.324	103.498
KB708151.1 16959001 16967000	8000	8000	12.638	101.104
KB708133.1 2239001 2261000	22000	18955	5.064	95.982
KB708217.1 7364001 7372000	8000	7845	12.221	95.871
KB708236.1 2962001 2973000	11000	10900	8.602	93.765
KB708705.1 10001 11000	1000	453	205.351	93.024
KB708222.1 2834001 2856000	22000	20188	4.594	92.737
KB708214.1 3590001 3599000	9000	8900	10.295	91.625
KB708282.1 3540001 3562000	22000	21903	4.173	91.398
KB714423.1 1 2574	2574	1045	85.249	89.085
KB708560.1 36001 41000	5000	1866	46.594	86.945
KB709062.1 18001 20711	2711	1721	48.897	84.152
KB708144.1 131001 147000	16000	10542	7.969	84.007
KB708177.1 2284001 2291000	7000	7000	11.712	81.986
KB711167.1 5001 5898	898	489	163.665	80.032
KB708567.1 70001 72000	2000	1137	68.654	78.06
KB708140.1 3279001 3285000	6000	6000	12.847	77.081
KB708133.1 28313001 28321000	8000	7640	9.813	74.975
KB708147.1 13835001 13838000	3000	3000	23.808	71.425
KB708220.1 3779001 3789000	10000	9682	7.371	71.366
KB708173.1 2229001 2235000	6000	6000	11.718	70.306
KB708225.1 7220001 7231000	11000	11000	6.278	69.058
KB708282.1 3530001 3537000	7000	4122	16.19	66.736
KB708540.1 1 9000	9000	4590	14.451	66.332
KB708136.1 18532001 18535000	3000	3000	22.022	66.067
KB708218.1 5113001 5115000	2000	553	116.186	64.251
KB708245.1 7155001 7163000	8000	8000	8.021	64.169
KB708214.1 3780001 3794000	14000	14000	4.565	63.915
KB708327.1 431001 440000	9000	9000	7.056	63.501
KB708218.1 6914001 6916000	2000	2000	31.39	62.78
KB708180.1 6660001 6666000	6000	6000	10.288	61.726
KB708213.1 3084001 3106000	22000	21900	2.723	59.636
KB708177.1 9605001 9611000	6000	6000	9.926	59.556
KB708233.1 1563001 1565000	2000	2000	29.763	59.526
KB708183.1 866001 871000	5000	4787	12.359	59.161
KB708302.1 942001 973000	31000	28280	2.078	58.762
KB708292.1 3271001 3282000	11000	11000	5.325	58.577
KB708144.1 705001 715000	10000	7285	7.981	58.143
KB708278.1 4308001 4319000	11000	11000	5.285	58.14
KB708153.1 8486001 8492000	6000	5456	10.52	57.399
KB708173.1 61001 74000	13000	13000	4.322	56.186
KB708154.1 5606001 5613000	7000	7000	7.969	55.78
KB711259.1 1 4546	4546	2696	20.67	55.726
KB708439.1 159001 161000	2000	2000	27.52	55.041
KB708166.1 1033001 1054000	21000	16523	3.272	54.061
KB708147.1 1183001 1191000	8000	8000	6.598	52.781
KB708136.1 2507001 2518000	11000	10185	4.998	50.908
KB708197.1 5133001 5143000	10000	10000	4.845	48.448
KB708189.1 1 1000	1000	1000	48.435	48.435
KB708133.1 28479001 28486000	7000	6845	7.07	48.393
KB708169.1 3550001 3559000	9000	9000	5.352	48.168
KB708408.1 296001 297000	1000	469	102.633	48.135
KB708427.1 1 12000	12000	6038	7.92	47.818
KB708362.1 1233001 1236000	3000	3000	15.686	47.059
KB708294.1 422001 435000	13000	10810	4.25	45.939
KB708273.1 1368001 1383000	15000	5202	8.812	45.842
KB708170.1 12524001 12539000	15000	15000	3.03	45.453
KB708389.1 455001 470000	15000	14900	3.023	45.049
KB708341.1 1287001 1309000	22000	20668	2.146	44.36
KB708182.1 9891001 9893000	2000	2000	22.079	44.158
KB708153.1 16557001 16565000	8000	8000	5.506	44.048
KB708127.1 43348001 43350000	2000	2000	21.791	43.581
KB711799.1 1 3925	3925	1899	22.659	43.029
KB708411.1 107001 116000	9000	6153	6.929	42.635
KB708240.1 1256001 1258000	2000	1298	32.673	42.41
KB708146.1 18313001 18332000	19000	18655	2.271	42.373
KB709083.1 1 6000	6000	3496	12.12	42.372
KB708161.1 17578001 17582000	4000	3845	10.992	42.265
KB708938.1 17001 23000	6000	3020	13.962	42.165
KB708129.1 12248001 12265000	17000	17000	2.447	41.607
KB708399.1 797001 807000	10000	8531	4.876	41.593
KB708205.1 2321001 2325000	4000	1754	23.668	41.513
KB708194.1 7646001 7652000	6000	6000	6.893	41.355
KB708427.1 256001 303000	47000	38443	1.074	41.281
KB708127.1 49829001 49846000	17000	16084	2.566	41.275
KB708147.1 11837001 11839000	2000	2000	20.609	41.218
KB708164.1 13640001 13643000	3000	2460	16.441	40.445
KB708269.1 274001 275000	1000	899	44.165	39.704
KB708197.1 11205001 11208000	3000	2500	15.849	39.623
KB708321.1 1524001 1530000	6000	5859	6.611	38.731
KB708156.1 5608001 5615000	7000	4269	8.931	38.125
KB708192.1 11054001 11056000	2000	2000	19.028	38.056
KB708240.1 8215001 8219000	4000	2684	14.108	37.867
KB708136.1 11571001 11591000	20000	20000	1.888	37.75
KB708182.1 9739001 9744000	5000	5000	7.506	37.529
KB708202.1 301001 306000	5000	4449	8.432	37.514
KB708189.1 3727001 3728000	1000	900	41.481	37.333
KB708243.1 1019001 1048000	29000	26230	1.41	36.99
KB708137.1 7737001 7754000	17000	14925	2.439	36.408
KB708382.1 87001 100000	13000	7087	5.084	36.033
KB708292.1 3436001 3457000	21000	21000	1.704	35.794
KB708181.1 10207001 10213000	6000	6000	5.943	35.66
KB708218.1 2727001 2745000	18000	18000	1.977	35.579
KB708158.1 11269001 11284000	15000	14605	2.434	35.546
KB708210.1 9810001 9821000	11000	10870	3.236	35.172
KB708128.1 18465001 18481000	16000	15900	2.192	34.86
KB708169.1 11784001 11806000	22000	21385	1.61	34.429
KB708243.1 616001 621000	5000	4880	7.01	34.21
KB708341.1 1029001 1032000	3000	3000	11.327	33.981
KB708291.1 1153001 1160000	7000	7000	4.757	33.3
KB710016.1 1 1862	1862	1762	18.733	33.007
KB708260.1 2501001 2511000	10000	9753	3.373	32.894
KB708180.1 4877001 4886000	9000	9000	3.604	32.438
KB708165.1 2633001 2639000	6000	6000	5.404	32.427
KB708403.1 15001 24000	9000	9000	3.59	32.307
KB708207.1 4744001 4751000	7000	6435	5.007	32.22
KB708182.1 9596001 9611000	15000	12831	2.492	31.98
KB708150.1 18100001 18113000	13000	13000	2.458	31.95
KB708184.1 9769001 9775000	6000	6000	5.28	31.682
KB708133.1 28361001 28362000	1000	1000	31.558	31.558
KB708132.1 2862001 2885000	23000	22036	1.431	31.534
KB708185.1 13001 28000	15000	5530	5.638	31.18
KB708200.1 8537001 8569000	32000	30988	1.006	31.172
KB708199.1 6442001 6457000	15000	14790	2.084	30.825
KB708180.1 6811001 6829000	18000	17900	1.721	30.797
KB708191.1 4006001 4008000	2000	2000	15.334	30.668
KB708133.1 28301001 28303000	2000	2000	15.281	30.562
KB708536.1 46001 62000	16000	7237	4.152	30.047
KB708164.1 2407001 2417000	10000	10000	3	29.996
KB708354.1 503001 511000	8000	5513	5.363	29.568
KB708315.1 2051001 2055000	4000	4000	7.347	29.39
KB708282.1 3515001 3527000	12000	5826	5.031	29.312
KB708292.1 792001 796000	4000	4000	7.297	29.187
KB708158.1 11397001 11405000	8000	8000	3.607	28.853
KB708132.1 889001 891000	2000	1900	15.183	28.847
KB708207.1 6951001 6953000	2000	2000	14.422	28.844
KB709366.1 1 3000	3000	909	31.448	28.586
KB708164.1 14526001 14532000	6000	6000	4.763	28.581
KB708129.1 4624001 4643000	19000	18900	1.505	28.446
KB708211.1 10397001 10408000	11000	11000	2.583	28.412
APMT01235908.1 1 1000	1000	1000	28.316	28.316
KB708292.1 2827001 2840000	13000	13000	2.164	28.126
KB708270.1 3274001 3288000	14000	3874	7.237	28.035
KB708229.1 468001 473000	5000	4759	5.89	28.03
KB708401.1 149001 154000	5000	3029	9.227	27.95
KB708310.1 172001 185000	13000	12024	2.311	27.793
KB708342.1 1192001 1203000	11000	7412	3.747	27.772
KB708145.1 20268001 20276000	8000	7146	3.88	27.728
KB708418.1 134001 149000	15000	12057	2.299	27.725
KB708142.1 22669001 22671000	2000	1630	16.961	27.647
KB708237.1 4526001 4530000	4000	1690	16.321	27.582
KB709144.1 3001 4000	1000	404	68.134	27.526
KB708257.1 5009001 5015000	6000	6000	4.573	27.436
KB708184.1 8303001 8309000	6000	6000	4.57	27.418
KB708205.1 6075001 6076000	1000	1000	27.404	27.404
KB708401.1 678001 682000	4000	2713	10.036	27.228
KB708128.1 13100001 13102000	2000	2000	13.554	27.108
KB708198.1 7947001 7948000	1000	825	32.765	27.031
KB708158.1 4290001 4293000	3000	3000	8.999	26.997
KB708272.1 4529001 4542000	13000	11836	2.265	26.813
KB708127.1 75793001 75799000	6000	6000	4.46	26.762
KB708215.1 4727001 4728000	1000	791	33.808	26.742
KB708304.1 2153001 2174000	21000	21000	1.273	26.728
KB708217.1 8095001 8106000	11000	11000	2.423	26.656
KB708163.1 15485001 15499000	14000	14000	1.896	26.548
KB708304.1 1538001 1545000	7000	7000	3.764	26.345
KB708236.1 4799001 4828000	29000	27918	0.942	26.289
KB708286.1 2958001 2972000	14000	14000	1.858	26.018
KB708192.1 1620001 1624000	4000	3263	7.969	26.004
KB708343.1 110001 112000	2000	1913	13.55	25.921
KB708225.1 8268001 8279000	11000	10227	2.528	25.85
KB708133.1 10982001 10994000	12000	11173	2.307	25.777
KB708292.1 2741001 2753000	12000	9903	2.585	25.604
KB708310.1 2946001 2957000	11000	5441	4.693	25.536
KB708294.1 1167001 1177000	10000	9283	2.745	25.482
KB708168.1 14994001 15001000	7000	7000	3.624	25.365
KB708162.1 15037001 15051000	14000	11554	2.18	25.188
KB708152.1 3326001 3335000	9000	8582	2.925	25.103
KB708138.1 401001 408000	7000	6642	3.754	24.934
KB708228.1 5442001 5463000	21000	19126	1.299	24.839
KB708236.1 636001 642000	6000	6000	4.067	24.403
KB708135.1 11482001 11495000	13000	12340	1.973	24.348
KB708129.1 684001 699000	15000	14754	1.647	24.302
KB708244.1 6120001 6123000	3000	3000	8.1	24.3
KB708216.1 7486001 7487000	1000	581	41.809	24.291
KB708385.1 97001 102000	5000	3927	6.176	24.253
KB708167.1 555001 557000	2000	2000	12.114	24.229
KB708342.1 1814001 1823000	9000	5792	4.181	24.216
KB708192.1 1628001 1636000	8000	7046	3.425	24.132
KB708243.1 2344001 2364000	20000	17514	1.367	23.94
KB708252.1 2265001 2276000	11000	11000	2.174	23.914
KB708362.1 977001 981000	4000	4000	5.955	23.822
KB708141.1 11339001 11341000	2000	2000	11.855	23.711
KB708128.1 29422001 29436000	14000	13875	1.707	23.681
KB708170.1 7969001 7978000	9000	8771	2.698	23.66
KB708341.1 599001 614000	15000	15000	1.574	23.611
KB708273.1 4109001 4112000	3000	2375	9.939	23.605
KB708221.1 1383001 1384000	1000	1000	23.541	23.541
KB708137.1 6113001 6118000	5000	5000	4.694	23.468
KB708297.1 2286001 2287000	1000	1000	23.465	23.465
KB708255.1 253001 266000	13000	10166	2.292	23.303
KB708164.1 10232001 10241000	9000	9000	2.584	23.254
KB708166.1 12317001 12326000	9000	7967	2.91	23.185
KB708196.1 312001 322000	10000	9815	2.352	23.087
KB708308.1 1431001 1436000	5000	5000	4.607	23.037
KB708132.1 11590001 11599000	9000	8700	2.647	23.033
KB708141.1 7299001 7315000	16000	12758	1.802	22.989
KB708217.1 4362001 4375000	13000	13000	1.768	22.987
KB708133.1 28307001 28309000	2000	2000	11.454	22.907
KB708228.1 3738001 3741000	3000	860	26.434	22.733
KB708152.1 5739001 5741000	2000	617	36.781	22.694
KB709802.1 1 9000	9000	4898	4.632	22.687
KB708134.1 22674001 22689000	15000	13910	1.626	22.622
KB708168.1 15028001 15036000	8000	8000	2.827	22.618
KB708133.1 28327001 28328000	1000	1000	22.543	22.543
KB708210.1 9826001 9841000	15000	14505	1.551	22.492
KB708240.1 3860001 3861000	1000	308	72.99	22.481
KB708347.1 441001 469000	28000	24055	0.932	22.412
KB708153.1 8481001 8483000	2000	1800	12.339	22.211
KB708184.1 11142001 11156000	14000	14000	1.582	22.145
KB708209.1 8414001 8419000	5000	5000	4.429	22.144
KB708127.1 44941001 44942000	1000	1000	22.143	22.143
KB708228.1 4210001 4220000	10000	10000	2.209	22.092
KB708183.1 12190001 12201000	11000	6376	3.453	22.016
KB708364.1 230001 236000	6000	5638	3.857	21.747
KB708137.1 14349001 14368000	19000	17459	1.239	21.639
KB708153.1 4769001 4778000	9000	8565	2.521	21.591
KB708150.1 5003001 5005000	2000	2000	10.735	21.47
KB708388.1 387001 398000	11000	10013	2.144	21.467
KB708190.1 3479001 3481000	2000	1900	11.282	21.436
KB708228.1 3675001 3679000	4000	4000	5.325	21.301
KB708281.1 273001 279000	6000	5900	3.592	21.191
KB708127.1 50135001 50142000	7000	7000	3.024	21.167
KB708127.1 71682001 71694000	12000	10802	1.956	21.133
KB708144.1 155001 164000	9000	4651	4.536	21.098
KB708154.1 4282001 4293000	11000	9197	2.291	21.067
KB708129.1 1826001 1838000	12000	12000	1.751	21.016
KB708147.1 3966001 3984000	18000	17622	1.186	20.899
KB708220.1 3810001 3824000	14000	14000	1.493	20.898
KB708379.1 353001 355000	2000	1386	15.057	20.869
KB708127.1 51085001 51091000	6000	6000	3.469	20.815
KB708219.1 8630001 8636000	6000	6000	3.458	20.745
KB708177.1 2941001 2953000	12000	9663	2.129	20.575
KB708273.1 2365001 2366000	1000	245	83.731	20.514
KB709424.1 4001 10000	6000	2587	7.921	20.492
KB708140.1 4639001 4666000	27000	26530	0.771	20.449
KB708133.1 11520001 11527000	7000	7000	2.913	20.39
KB708154.1 15691001 15694000	3000	3000	6.775	20.324
KB709366.1 7001 8677	1677	1288	15.741	20.275
KB708291.1 190001 208000	18000	17900	1.128	20.194
KB708360.1 378001 382000	4000	3288	6.123	20.132
KB708153.1 662001 674000	12000	12000	1.672	20.065
KB708286.1 2677001 2684000	7000	6900	2.907	20.055
KB708154.1 15846001 15871000	25000	16206	1.233	19.974
KB708174.1 6919001 6934000	15000	15000	1.33	19.953
KB708249.1 3414001 3422000	8000	7833	2.543	19.918
KB708137.1 18027001 18031000	4000	4000	4.978	19.912
KB709228.1 8001 11000	3000	3000	6.629	19.886
KB708567.1 50001 54000	4000	1586	12.517	19.852
KB708375.1 892001 914000	22000	19525	1.016	19.831
KB708214.1 28001 32000	4000	3949	4.967	19.615
KB708141.1 20378001 20379000	1000	1000	19.548	19.548
KB708395.1 792001 811000	19000	18900	1.025	19.379
KB708154.1 9925001 9933000	8000	7640	2.528	19.314
KB708323.1 2029001 2031000	2000	2000	9.634	19.268
KB708534.1 65001 74000	9000	7373	2.6	19.171
KB708208.1 3370001 3380000	10000	7201	2.653	19.103
KB708166.1 499001 504000	5000	5000	3.819	19.095
KB708166.1 2033001 2046000	13000	13000	1.467	19.076
KB708136.1 25081001 25095000	14000	14000	1.362	19.073
KB708220.1 4460001 4463000	3000	3000	6.353	19.06
KB708200.1 8035001 8054000	19000	18900	1.008	19.055
KB708174.1 2021001 2027000	6000	6000	3.174	19.045
KB708163.1 2422001 2425000	3000	3000	6.347	19.042
KB708270.1 2718001 2733000	15000	7928	2.398	19.014
KB708232.1 2197001 2208000	11000	11000	1.716	18.872
APMT01208177.1 1 5000	5000	5000	3.761	18.807
KB708147.1 7923001 7927000	4000	4000	4.702	18.807
KB708344.1 620001 631000	11000	11000	1.71	18.805
KB708502.1 54001 57000	3000	2202	8.533	18.789
KB708372.1 473001 480000	7000	5311	3.535	18.775
KB708174.1 7499001 7519000	20000	19800	0.946	18.74
KB708261.1 3875001 3882000	7000	6733	2.761	18.589
KB708166.1 2673001 2690000	17000	17000	1.092	18.571
KB708166.1 677001 680000	3000	2297	8.067	18.53
KB708133.1 1123001 1144000	21000	21000	0.881	18.501
KB708191.1 8768001 8784000	16000	16000	1.152	18.436
KB708170.1 10536001 10544000	8000	8000	2.3	18.402
KB708184.1 10478001 10490000	12000	12000	1.533	18.394
KB708412.1 292001 298000	6000	6000	3.06	18.363
KB708362.1 942001 943000	1000	1000	18.325	18.325
KB708185.1 12003001 12005000	2000	1900	9.633	18.302
KB708133.1 28475001 28476000	1000	1000	18.299	18.299
KB708339.1 111001 118000	7000	6822	2.677	18.261
KB708252.1 4464001 4486000	22000	21660	0.842	18.245
KB708147.1 14533001 14543000	10000	9145	1.986	18.166
KB708197.1 5717001 5726000	9000	6081	2.987	18.166
KB708160.1 10810001 10818000	8000	7854	2.3	18.068
KB708219.1 7684001 7703000	19000	18900	0.955	18.044
KB708222.1 8353001 8354000	1000	1000	18.012	18.012
KB708236.1 5588001 5595000	7000	7000	2.571	17.998
KB708197.1 6790001 6792000	2000	2000	8.998	17.996
KB708623.1 50001 53527	3527	1199	14.938	17.911
KB708128.1 18431001 18442000	11000	11000	1.625	17.88
KB708137.1 20518001 20523000	5000	2374	7.529	17.875
KB708274.1 1099001 1105000	6000	5900	3.024	17.844
KB708401.1 651001 657000	6000	5557	3.195	17.757
KB708127.1 70903001 70927000	24000	23778	0.746	17.741
KB708172.1 1400001 1402000	2000	2000	8.831	17.662
KB708304.1 2227001 2233000	6000	6000	2.942	17.649
KB708203.1 6788001 6793000	5000	5000	3.522	17.608
APMT01232806.1 1001 1801	801	801	21.894	17.537
KB708202.1 392001 394000	2000	2000	8.73	17.46
KB708183.1 4955001 4966000	11000	8825	1.974	17.419
KB708137.1 6429001 6443000	14000	13900	1.251	17.39
KB708342.1 150001 157000	7000	4441	3.914	17.382
KB708196.1 11339001 11346000	7000	7000	2.475	17.328
KB708140.1 19142001 19143000	1000	322	53.801	17.324
KB708185.1 8432001 8433000	1000	932	18.558	17.296
KB708172.1 1611001 1613000	2000	2000	8.632	17.264
KB708133.1 28490001 28492000	2000	2000	8.631	17.262
KB708220.1 2606001 2610000	4000	3596	4.799	17.257
KB708148.1 3237001 3240000	3000	3000	5.72	17.159
KB708274.1 4377001 4391000	14000	14000	1.225	17.156
KB708154.1 14491001 14501000	10000	9675	1.773	17.156
KB708145.1 6915001 6921000	6000	6000	2.856	17.135
KB708263.1 2710001 2712000	2000	2000	8.536	17.073
KB708303.1 200001 209000	9000	4135	4.128	17.071
KB708418.1 189001 200000	11000	9562	1.784	17.055
KB708222.1 5103001 5119000	16000	15280	1.116	17.045
KB708243.1 4653001 4669000	16000	15900	1.068	16.986
APMT01229092.1 1 2000	2000	2000	8.491	16.982
APMT01229021.1 1001 2779	1779	1779	9.546	16.982
KB708223.1 7249001 7254000	5000	4800	3.53	16.944
KB708137.1 17397001 17399000	2000	2000	8.456	16.913
KB708144.1 12043001 12045000	2000	1413	11.965	16.906
KB708130.1 16312001 16323000	11000	10060	1.68	16.902
KB708274.1 1807001 1820000	13000	12900	1.306	16.853
KB708208.1 2001 14000	12000	6681	2.508	16.754
KB708136.1 4076001 4083000	7000	6780	2.471	16.751
KB708362.1 1228001 1229000	1000	1000	16.748	16.748
KB708217.1 4099001 4103000	4000	4000	4.18	16.719
KB708134.1 10165001 10180000	15000	15000	1.114	16.714
KB708239.1 2817001 2818000	1000	1000	16.696	16.696
KB709284.1 5001 8000	3000	2873	5.811	16.694
KB708228.1 7769001 7774000	5000	5000	3.33	16.65
KB708147.1 20295001 20307000	12000	7458	2.228	16.614
KB710531.1 1001 6951	5951	4172	3.947	16.467
KB708156.1 12968001 12981000	13000	12169	1.351	16.446
KB708153.1 3015001 3018000	3000	3000	5.478	16.434
KB708270.1 5068001 5074000	6000	2829	5.797	16.401
KB708153.1 16631001 16632000	1000	1000	16.388	16.388
KB708159.1 11799001 11812000	13000	12900	1.269	16.364
KB708222.1 2796001 2802000	6000	5900	2.771	16.347
KB708189.1 6085001 6088000	3000	3000	5.438	16.315
KB708310.1 587001 595000	8000	8000	2.038	16.308
KB708138.1 6870001 6871000	1000	1000	16.273	16.273
KB708218.1 6245001 6253000	8000	8000	2.027	16.213
KB708204.1 7504001 7508000	4000	3553	4.544	16.145
KB708187.1 5709001 5711000	2000	2000	8.068	16.137
KB708136.1 1429001 1441000	12000	11075	1.455	16.111
KB708308.1 3022001 3029000	7000	7000	2.297	16.077
KB708130.1 20631001 20638000	7000	6900	2.33	16.076
KB708137.1 22310001 22322000	12000	12000	1.335	16.017
KB708138.1 23583001 23591000	8000	8000	2.001	16.009
KB708198.1 9388001 9392000	4000	1371	11.676	16.008
KB708136.1 24132001 24135000	3000	2848	5.616	15.993
KB708141.1 16512001 16515000	3000	3000	5.32	15.961
KB710815.1 1 5277	5277	1733	9.172	15.895
KB708313.1 2810001 2814000	4000	3967	4.006	15.892
KB708147.1 5299001 5310000	11000	11000	1.44	15.841
KB708249.1 5908001 5912000	4000	4000	3.948	15.791
KB708181.1 2069001 2078000	9000	9000	1.745	15.705
KB708290.1 999001 1004000	5000	3169	4.943	15.663
KB708313.1 845001 855000	10000	10000	1.566	15.66
KB708288.1 1689001 1694000	5000	5000	3.128	15.638
KB708149.1 3917001 3925000	8000	7862	1.986	15.615
KB708147.1 1219001 1221000	2000	2000	7.773	15.546
KB708182.1 10426001 10433000	7000	7000	2.215	15.504
KB708240.1 6521001 6530000	9000	9000	1.717	15.453
KB708137.1 1481001 1491000	10000	10000	1.539	15.388
KB708290.1 4151001 4153000	2000	1502	10.223	15.355
KB709064.1 7001 18000	11000	8227	1.866	15.353
KB708212.1 7924001 7925000	1000	108	141.556	15.288
KB708252.1 4833001 4836000	3000	2789	5.479	15.281
KB708332.1 1278001 1285000	7000	7000	2.18	15.258
KB708149.1 18204001 18205000	1000	900	16.936	15.242
KB708220.1 3121001 3140000	19000	17300	0.88	15.232
KB708252.1 4888001 4900000	12000	12000	1.267	15.2
KB708218.1 4883001 4889000	6000	5730	2.653	15.2
KB708565.1 60001 73000	13000	8226	1.844	15.168
KB708310.1 106001 127000	21000	20900	0.725	15.153
KB708218.1 4549001 4551000	2000	2000	7.572	15.145
KB708272.1 3840001 3852000	12000	10355	1.462	15.14
KB708170.1 11885001 11887000	2000	2000	7.568	15.135
KB708131.1 29020001 29023000	3000	651	23.121	15.052
KB708137.1 8204001 8209000	5000	5000	3.006	15.032
KB708164.1 14032001 14046000	14000	13900	1.081	15.026
KB708322.1 388001 395000	7000	4538	3.287	14.915
KB708457.1 7001 10000	3000	2332	6.363	14.838
KB708346.1 414001 425000	11000	9033	1.639	14.801
KB708141.1 17654001 17656000	2000	2000	7.39	14.779
KB708128.1 33889001 33902000	13000	12181	1.21	14.735
KB708147.1 1363001 1372000	9000	9000	1.637	14.729
KB708232.1 5979001 5987000	8000	4121	3.571	14.717
KB708182.1 7473001 7478000	5000	4900	2.992	14.661
KB708154.1 14252001 14256000	4000	4000	3.657	14.627
KB708207.1 498001 504000	6000	6000	2.435	14.611
KB708227.1 4308001 4313000	5000	4768	3.06	14.591
KB708246.1 611001 612000	1000	164	88.78	14.56
KB708741.1 10001 19000	9000	2305	6.317	14.56
KB708411.1 437001 451000	14000	14000	1.039	14.547
KB708183.1 4836001 4837000	1000	1000	14.532	14.532
KB708162.1 3023001 3032000	9000	8370	1.729	14.472
KB708339.1 19001 25000	6000	6000	2.404	14.426
KB708560.1 26001 27000	1000	404	35.666	14.409
KB708164.1 14578001 14589000	11000	11000	1.307	14.375
KB708321.1 1538001 1541000	3000	3000	4.786	14.358
KB708274.1 2794001 2797000	3000	2936	4.89	14.358
KB708145.1 6634001 6640000	6000	5687	2.522	14.342
KB708219.1 6335001 6341000	6000	5800	2.464	14.291
KB708378.1 148001 154000	6000	5679	2.516	14.29
KB708412.1 1 9000	9000	3784	3.768	14.26
KB708169.1 2073001 2085000	12000	12000	1.185	14.223
KB708142.1 15865001 15872000	7000	7000	2.032	14.222
KB709177.1 9001 16000	7000	5474	2.596	14.208
KB708776.1 1 5000	5000	1593	8.918	14.206
KB708247.1 3904001 3908000	4000	4000	3.55	14.202
KB708149.1 10802001 10805000	3000	3000	4.73	14.19
KB708378.1 641001 652000	11000	11000	1.29	14.189
KB708196.1 5368001 5369000	1000	788	18	14.184
KB708203.1 1172001 1180000	8000	7521	1.884	14.167
KB708227.1 508001 514000	6000	6000	2.356	14.137
KB708201.1 6001001 6010000	9000	9000	1.57	14.134
KB708137.1 16303001 16316000	13000	13000	1.082	14.067
KB708158.1 5936001 5938000	2000	2000	7.027	14.054
KB708158.1 17637001 17639000	2000	1162	12.088	14.046
KB708127.1 42682001 42683000	1000	1000	13.976	13.976
KB709951.1 2001 3000	1000	227	61.498	13.96
KB708170.1 11531001 11557000	26000	25961	0.537	13.939
KB708360.1 413001 420000	7000	4238	3.287	13.932
KB708461.1 230001 240000	10000	6053	2.3	13.923
KB708363.1 879001 888000	9000	7574	1.837	13.912
KB708197.1 1877001 1879000	2000	471	29.45	13.871
KB708197.1 1848001 1849000	1000	900	15.38	13.842
KB708295.1 1941001 1955000	14000	11430	1.209	13.819
KB708367.1 292001 294000	2000	1117	12.371	13.818
APMT01237310.1 1 1000	1000	1000	13.809	13.809
KB708186.1 12608001 12618000	10000	8870	1.554	13.782
KB708128.1 419001 435000	16000	14178	0.962	13.641
KB708196.1 10461001 10465000	4000	4000	3.404	13.616
KB708158.1 18027001 18036000	9000	6448	2.106	13.582
KB708345.1 1487001 1498000	11000	11000	1.233	13.566
KB708140.1 5180001 5189000	9000	8745	1.551	13.565
KB708259.1 4932001 4943000	11000	8265	1.641	13.562
KB708200.1 7165001 7182000	17000	17000	0.798	13.561
KB708323.1 370001 382000	12000	9047	1.496	13.532
KB708141.1 12148001 12157000	9000	9000	1.501	13.511
KB708176.1 5825001 5827000	2000	2000	6.754	13.508
KB708303.1 2175001 2176000	1000	864	15.618	13.494
KB708158.1 12927001 12941000	14000	14000	0.962	13.461
KB708205.1 291001 295000	4000	4000	3.362	13.448
KB708176.1 9077001 9088000	11000	11000	1.215	13.37
KB708174.1 8364001 8367000	3000	3000	4.452	13.357
KB708202.1 8736001 8737000	1000	407	32.762	13.334
KB709348.1 2001 8000	6000	2093	6.351	13.293
KB708136.1 24234001 24250000	16000	14900	0.89	13.254
KB708136.1 15157001 15161000	4000	4000	3.312	13.246
KB708181.1 8343001 8347000	4000	3900	3.396	13.246
KB708156.1 744001 746000	2000	463	28.577	13.231
KB708161.1 14589001 14593000	4000	4000	3.303	13.212
KB708395.1 778001 785000	7000	5942	2.214	13.156
KB708462.1 166001 168000	2000	1308	10.051	13.147
KB708148.1 1940001 1944000	4000	3900	3.369	13.141
KB708355.1 144001 162000	18000	16521	0.795	13.137
KB708274.1 1621001 1629000	8000	7947	1.648	13.095
KB708374.1 834001 837000	3000	3000	4.342	13.027
KB708147.1 2223001 2237000	14000	13490	0.964	13.01
KB708323.1 990001 997000	7000	7000	1.855	12.988
KB708225.1 5839001 5846000	7000	6041	2.14	12.93
APMT01207425.1 7001 11000	4000	4000	3.227	12.909
KB708173.1 8472001 8475000	3000	2500	5.156	12.889
KB714198.1 1 2469	2469	1395	9.196	12.828
KB708128.1 46757001 46759000	2000	2000	6.414	12.827
KB708127.1 51823001 51830000	7000	6310	2.03	12.809
KB708191.1 5091001 5095000	4000	4000	3.201	12.803
KB708355.1 825001 830000	5000	5000	2.556	12.78
KB708352.1 1456001 1458000	2000	1265	10.102	12.779
KB708213.1 3737001 3742000	5000	5000	2.554	12.77
KB708310.1 245001 248000	3000	1724	7.4	12.758
KB708165.1 15039001 15053000	14000	13480	0.946	12.757
KB708166.1 990001 998000	8000	8000	1.595	12.757
KB708149.1 9778001 9787000	9000	8762	1.444	12.656
KB708361.1 1344001 1351000	7000	6422	1.969	12.644
KB708208.1 11171001 11177000	6000	6000	2.106	12.639
KB708230.1 2202001 2215000	13000	13000	0.971	12.619
KB708274.1 1108001 1125000	17000	17000	0.739	12.561
KB708129.1 731001 755000	24000	22517	0.557	12.548
KB708362.1 969001 970000	1000	1000	12.547	12.547
KB708128.1 8471001 8472000	1000	1000	12.504	12.504
KB708282.1 2300001 2309000	9000	9000	1.389	12.503
KB708222.1 8242001 8244000	2000	2000	6.251	12.502
KB708220.1 54001 58000	4000	3846	3.243	12.473
KB708302.1 1862001 1868000	6000	6000	2.075	12.453
KB708265.1 4020001 4039000	19000	18075	0.686	12.405
KB708304.1 352001 377000	25000	24700	0.502	12.399
KB708158.1 12526001 12529000	3000	2900	4.271	12.387
KB708134.1 11297001 11303000	6000	6000	2.056	12.337
KB708209.1 1322001 1330000	8000	8000	1.54	12.317
KB708165.1 9059001 9066000	7000	7000	1.758	12.303
KB708972.1 19001 27511	8511	3290	3.735	12.288
KB708582.1 58001 65000	7000	1913	6.415	12.272
KB708133.1 15208001 15222000	14000	14000	0.876	12.27
KB708153.1 2415001 2428000	13000	13000	0.941	12.235
KB708430.1 471001 477000	6000	4800	2.549	12.235
KB708127.1 22526001 22532000	6000	6000	2.039	12.234
KB708209.1 2960001 2965000	5000	5000	2.44	12.201
KB708427.1 308001 316000	8000	7204	1.692	12.189
KB708168.1 8309001 8315000	6000	6000	2.028	12.166
KB708320.1 1709001 1716000	7000	7000	1.733	12.134
KB708262.1 4279001 4285000	6000	6000	2.021	12.127
KB708266.1 4517001 4526000	9000	7058	1.714	12.099
KB708147.1 7033001 7035000	2000	2000	6.038	12.076
KB708142.1 10623001 10624000	1000	1000	12.073	12.073
KB708304.1 1085001 1096000	11000	10465	1.153	12.064
APMT01210605.1 4001 12944	8944	8944	1.345	12.033
KB708303.1 2141001 2145000	4000	1755	6.819	11.967
KB708274.1 678001 681000	3000	3000	3.988	11.965
KB708304.1 2005001 2022000	17000	16900	0.707	11.956
KB708127.1 50248001 50251000	3000	2970	4.018	11.932
KB708281.1 2107001 2108000	1000	1000	11.931	11.931
KB708447.1 68001 78000	10000	7346	1.621	11.909
KB708223.1 7987001 7988000	1000	897	13.26	11.894
KB708302.1 1102001 1110000	8000	8000	1.486	11.888
KB708304.1 1958001 1964000	6000	5900	2.011	11.865
KB708160.1 17733001 17735000	2000	2000	5.932	11.864
KB708365.1 929001 937000	8000	5773	2.052	11.844
KB708147.1 4099001 4112000	13000	13000	0.911	11.837
KB708162.1 13710001 13711000	1000	1000	11.77	11.77
KB708218.1 5621001 5625000	4000	3900	3.016	11.763
KB708129.1 42353001 42362000	9000	9000	1.307	11.762
KB708236.1 263001 268000	5000	5000	2.349	11.745
KB708281.1 1291001 1294000	3000	3000	3.91	11.73
KB708196.1 5996001 5997000	1000	667	17.585	11.729
KB708134.1 10305001 10308000	3000	3000	3.898	11.695
KB708222.1 8944001 8945000	1000	1000	11.628	11.628
KB709745.1 2001 9794	7794	3671	3.157	11.589
KB708297.1 2843001 2845000	2000	2000	5.793	11.585
KB708355.1 281001 283000	2000	1805	6.414	11.578
KB708265.1 5057001 5068000	11000	11000	1.052	11.572
KB709341.1 5001 7000	2000	594	19.46	11.559
KB708127.1 49947001 49972000	25000	23308	0.496	11.558
KB708375.1 568001 579000	11000	11000	1.049	11.538
KB708147.1 19269001 19281000	12000	11421	1.009	11.527
KB708437.1 316001 323000	7000	5149	2.238	11.524
KB708129.1 4581001 4591000	10000	9497	1.21	11.495
KB708217.1 4063001 4071000	8000	8000	1.437	11.492
KB708174.1 12691001 12697000	6000	6000	1.913	11.477
KB708127.1 17512001 17515000	3000	3000	3.82	11.459
KB708277.1 4619001 4622000	3000	3000	3.82	11.459
KB708163.1 6337001 6339000	2000	1458	7.857	11.456
KB708230.1 2266001 2269000	3000	1820	6.29	11.447
KB708160.1 14922001 14933000	11000	9920	1.151	11.414
KB708219.1 5302001 5316000	14000	12440	0.916	11.399
KB708131.1 24271001 24279000	8000	8000	1.425	11.399
KB708148.1 2338001 2343000	5000	5000	2.273	11.365
KB708249.1 3055001 3062000	7000	7000	1.623	11.359
KB708417.1 330001 331000	1000	677	16.759	11.346
KB708502.1 102001 104000	2000	1004	11.296	11.341
APMT01206902.1 27001 35844	8844	8844	1.281	11.326
KB708405.1 147001 162000	15000	14900	0.759	11.306
KB708127.1 67818001 67828000	10000	7713	1.465	11.3
KB708348.1 1065001 1066000	1000	1000	11.289	11.289
KB708209.1 1889001 1892000	3000	3000	3.758	11.274
KB708556.1 4001 8000	4000	3581	3.145	11.263
KB708207.1 9479001 9488000	9000	9000	1.251	11.258
KB708567.1 38001 43000	5000	4704	2.392	11.251
KB708325.1 176001 182000	6000	6000	1.871	11.224
KB708142.1 21728001 21733000	5000	4873	2.303	11.224
KB708154.1 1912001 1916000	4000	4000	2.804	11.218
KB708155.1 8426001 8434000	8000	8000	1.399	11.19
KB708128.1 40291001 40293000	2000	2000	5.59	11.18
KB708219.1 5202001 5210000	8000	8000	1.396	11.167
KB708140.1 2827001 2833000	6000	5271	2.114	11.142
KB708251.1 1375001 1384000	9000	9000	1.236	11.122
KB708437.1 326001 332000	6000	5297	2.089	11.064
KB708178.1 8143001 8148000	5000	3453	3.202	11.055
KB708304.1 1160001 1161000	1000	1000	11.021	11.021
KB708250.1 5209001 5212000	3000	2623	4.201	11.018
KB708319.1 1622001 1633000	11000	9038	1.217	11.003
KB708130.1 10733001 10735000	2000	2000	5.496	10.991
KB708357.1 275001 277000	2000	2000	5.479	10.959
KB708153.1 410001 420000	10000	8839	1.239	10.95
KB708194.1 9290001 9313000	23000	23000	0.476	10.943
KB708218.1 4781001 4785000	4000	4000	2.734	10.937
KB708421.1 288001 294000	6000	6000	1.823	10.936
KB708191.1 8435001 8442000	7000	5380	2.03	10.924
KB708265.1 3238001 3243000	5000	5000	2.184	10.921
KB708345.1 781001 786000	5000	4945	2.206	10.908
KB708137.1 2430001 2443000	13000	13000	0.835	10.853
KB708411.1 604001 611000	7000	3426	3.161	10.831
KB708177.1 4091001 4097000	6000	6000	1.803	10.818
KB708316.1 2781001 2782000	1000	1000	10.806	10.806
KB708241.1 6280001 6285000	5000	5000	2.157	10.786
KB708137.1 16693001 16705000	12000	12000	0.899	10.785
KB708202.1 141001 150000	9000	6616	1.628	10.771
KB708295.1 2407001 2409000	2000	2000	5.379	10.758
KB708286.1 2695001 2701000	6000	5405	1.989	10.752
KB708254.1 96001 98000	2000	2000	5.376	10.752
APMT01212321.1 1 9000	9000	9000	1.192	10.728
KB708169.1 1713001 1739000	26000	25435	0.422	10.727
KB708138.1 7049001 7058000	9000	7216	1.486	10.726
KB708157.1 12099001 12101000	2000	2000	5.362	10.724
KB708215.1 9303001 9313000	10000	10000	1.072	10.719
KB708145.1 8858001 8868000	10000	9631	1.113	10.718
KB708145.1 7151001 7156000	5000	4923	2.173	10.696
KB708133.1 3102001 3109000	7000	6297	1.697	10.686
KB708171.1 4709001 4710000	1000	1000	10.662	10.662
KB708240.1 6876001 6888000	12000	11738	0.908	10.659
KB708182.1 5948001 5952000	4000	4000	2.656	10.626
KB709307.1 14001 15410	1410	651	16.312	10.619
KB708292.1 2682001 2688000	6000	6000	1.769	10.616
KB708223.1 3221001 3225000	4000	4000	2.654	10.616
KB708244.1 3447001 3453000	6000	4685	2.263	10.6
KB708145.1 6848001 6854000	6000	6000	1.766	10.596
KB708219.1 7167001 7172000	5000	5000	2.117	10.584
KB708292.1 3257001 3259000	2000	1645	6.433	10.583
KB708193.1 6870001 6874000	4000	3598	2.937	10.569
KB708210.1 3445001 3455000	10000	10000	1.055	10.549
KB708673.1 9001 12000	3000	1069	9.854	10.534
KB708217.1 454001 457000	3000	2900	3.626	10.516
KB708404.1 20001 21000	1000	453	23.214	10.516
KB708130.1 25343001 25344000	1000	677	15.532	10.515
KB708328.1 2315001 2328000	13000	12900	0.814	10.497
KB708310.1 2399001 2407000	8000	6117	1.716	10.495
KB708144.1 4315001 4317000	2000	1332	7.878	10.494
KB708141.1 24247001 24252000	5000	4300	2.438	10.482
KB708144.1 22811001 22816000	5000	4181	2.507	10.482
KB708169.1 7637001 7638000	1000	1000	10.482	10.482
KB708141.1 11049001 11058000	9000	8645	1.212	10.481
KB708339.1 2008001 2013000	5000	4408	2.374	10.463
KB708374.1 923001 932000	9000	9000	1.161	10.449
KB708200.1 8645001 8646000	1000	1000	10.431	10.431
KB708224.1 4470001 4479000	9000	8065	1.293	10.429
KB708235.1 6619001 6620000	1000	1000	10.427	10.427
KB708219.1 5829001 5839000	10000	9440	1.104	10.426
KB708144.1 2001001 2004000	3000	3000	3.472	10.416
KB708127.1 14724001 14732000	8000	8000	1.302	10.414
KB708207.1 5684001 5689000	5000	5000	2.076	10.38
KB708322.1 1867001 1874000	7000	7000	1.482	10.375
KB708318.1 1110001 1113000	3000	2187	4.739	10.365
APMT01237367.1 1 1000	1000	1000	10.348	10.348
KB708170.1 9017001 9019000	2000	2000	5.166	10.333
KB708312.1 2206001 2210000	4000	2830	3.639	10.298
KB708127.1 71146001 71157000	11000	10900	0.944	10.288
KB708243.1 2589001 2601000	12000	12000	0.855	10.257
KB708153.1 4243001 4254000	11000	7845	1.307	10.256
KB708201.1 5978001 5987000	9000	6647	1.541	10.242
KB708206.1 6989001 6996000	7000	5890	1.738	10.239
KB708221.1 343001 345000	2000	1900	5.384	10.23
KB708202.1 3946001 3949000	3000	3000	3.41	10.229
KB708199.1 9838001 9856000	18000	17020	0.6	10.211
KB708299.1 648001 661000	13000	13000	0.784	10.187
KB708183.1 122001 126000	4000	2505	4.063	10.179
KB708137.1 1042001 1056000	14000	14000	0.727	10.178
KB708290.1 760001 771000	11000	11000	0.925	10.178
KB708153.1 12293001 12295000	2000	1900	5.353	10.171
KB708158.1 5336001 5340000	4000	3268	3.11	10.162
KB708176.1 2856001 2859000	3000	3000	3.383	10.149
KB708128.1 5029001 5032000	3000	3000	3.382	10.145
KB708162.1 3143001 3155000	12000	11850	0.854	10.116
KB708471.1 221001 222000	1000	1000	10.103	10.103
KB708129.1 984001 992000	8000	8000	1.262	10.1
KB708139.1 22136001 22146000	10000	9900	1.018	10.08
KB708144.1 10359001 10370000	11000	10200	0.986	10.062
KB708259.1 3864001 3868000	4000	3636	2.763	10.045
APMT01229665.1 1001 2643	1643	1643	6.094	10.013
KB708163.1 10500001 10506000	6000	6000	1.668	10.011
KB708228.1 6147001 6151000	4000	4000	2.503	10.011
KB708270.1 3674001 3679000	5000	2458	4.071	10.007
