## Supplementary material for "Golden hamster piRNAs are necessary for early embryonic development and establishment of spermatogonia": Table S321 dpp pachytene piRNA clusters

### Sheet: piRNA clusters 21 dpp
coordinates MesAur 1.0	width full	width without Ns	rpkm 21dpp	rpm 21dpp	mouse genome synteny	mouse piRNA locus	mouse piRNA cluster position	bovine genome synteny	bovine piRNA locus	bovine piRNA cluster position	human genome synteny	human piRNA locus	human piRNA cluster position
KB708304.1 503001 578000	75000	72268	2083.39	150563	yes	yes (pi17)	chr17:27,258,405-27,368,951	yes	yes	chr23:7,980,386-8,036,721	yes	yes	chr6:33859174-33968489
KB708182.1 4037001 4095000	58000	53545	924.271	49490.1	yes	yes	chr9:67,663,071-67,772,828	yes	yes	chr10:47,875,281-47,883,852	yes	no
KB708299.1 810001 869000	59000	59000	786.726	46416.8	yes	yes	chr7:73735440-73869733	yes	yes	chr21:14,381,210-14,431,047	yes	yes	chr10:58191591-58193664
KB708128.1 31136001 31199000	63000	62900	597.358	37573.8	yes	yes	chr2:92352199-92648982	yes	yes	chr15:75,727,018-75,780,227	yes	yes	chrX:124862335-124865505
KB708289.1 2660001 2735000	75000	69513	405.23	28168.8	yes	yes (pi6)	chr6:127772135-127852645	yes	yes	chr5:106,401,220-106,436,792	yes	yes	chr12:3422156-3499417
KB708262.1 4569001 4611000	42000	40550	643.765	26104.7	yes	yes	chr15:59229008-59333254	yes	yes	chr14:15,213,642-15,230,887	yes	yes	chr8:124887935-124971095
KB708151.1 4111001 4138000	27000	26487	781.898	20710.1	yes	yes	chr10:75834126-75930537	yes	yes	chr17:71,289,398-71,305,633	yes	yes	chr22:23883864-23916370
KB708272.1 1511001 1558000	47000	47000	432.201	20313.5	yes	yes	chr5:149789889-149833346	yes	yes	chr12:29,564,173-29,610,934	yes	yes	chr16_KI270728v1_random:1699580-1700560
KB708140.1 17074001 17142000	68000	67454	265.715	17923.6	yes	yes	chr12:98382122-98455238	yes	yes	chr10:99,870,641-99,905,420	yes	no
KB708299.1 1525001 1556000	31000	31000	565.339	17525.5	yes	yes	chr7:73101039-73151903	yes	yes	chr21:13,659,745-13,682,984	yes	no
KB708151.1 12107001 12160000	53000	51177	267.588	13694.3	yes	yes?	chr10:66723647-66736051	yes	yes	chr28:20,075,244-20,079,480	yes	yes	chr9:26619588-26644616
KB708214.1 1888001 1945000	57000	51449	249.884	12856.3	yes	no		yes	yes	chr17:64,941,370-64,963,614	yes	yes	chr22:24719461-24719829
KB708277.1 343001 385000	42000	40087	294.24	11795.2	yes	yes	chr14:24079883-24155241	yes	yes	chr28:33,489,859-33,518,989	yes	no
KB708172.1 8506001 8555000	49000	49000	233.893	11460.8	yes	yes	chr4:94264744-94337951	yes	yes	chr8:17,586,212-17,620,154	yes	yes	chr9:26600398-26644514
KB708175.1 6755001 6795000	40000	39560	258.377	10221.4	yes	yes	chr18:67026381-67087725	yes	yes	chr24:42,572,750-42,640,135	yes	maybe	chr6:52995619-52995953
KB708318.1 2704001 2743000	39000	38766	260.526	10099.5	yes	yes	chr15:74577461-74685829	yes	yes	chr14:1,744,161-1,760,754	yes	yes	chr8:142642746-142668363
KB708145.1 16792001 16840000	48000	47900	190.799	9139.29	yes	yes	chr9:54199713-54263307	yes	yes	chr10:59,055,805-59,108,916	yes	yes	chr15:51242846-51320555
KB708151.1 15769001 15834000	65000	63010	140.766	8869.64	yes	no		yes	yes	chr28:25,129,527-25,177,785	yes	no
KB708153.1 4778001 4812000	34000	33324	260.03	8665.25	yes	no		yes	yes	chr22:59,175,013-59,182,467	yes	yes	chr3:129314990-129317018
KB708284.1 1096001 1139000	43000	43000	190.124	8175.33	yes	yes	chr7:69883135-69943132	yes	yes	chr21:10,094,285-10,120,409	yes	yes	chr15:96761618-96789744
KB708127.1 21693001 21711000	18000	18000	421.796	7592.34	yes	no		yes	yes	chr26:13,860,691-13,870,048	yes	no
KB708289.1 3103001 3120000	17000	17000	381.331	6482.63	yes	yes	chr6:128169815-128172301	yes	no		yes	maybe	chr11:110462154-110558381
APMT01233954.1 1 1516	1516	1516	3980.4	6034.29	yes	yes	chr9:67669538-67801996	?	?		yes	no
KB708200.1 7726001 7788000	62000	61064	73.724	4501.91	yes	?	chr16:18011934-18016196	no	no		yes	no
KB708133.1 2980001 3008000	28000	26610	160.735	4277.16	yes	no		no	no		yes	yes	chrX:142264774-142274394
KB708471.1 150001 182000	32000	31894	131.379	4190.2	yes	no		?	?		yes	no
KB708133.1 1771001 1780000	9000	9000	462.957	4166.61	yes	yes	chr13:52118165-52124052	yes	no		yes	no
KB708131.1 13469001 13497000	28000	27859	149.226	4157.3	yes	yes	chr10:18795646-18806123	yes	no		yes	no
KB708133.1 3033001 3158000	125000	101979	40.008	4079.99	yes	yes	chr13:49884945-50914508	no	no		yes	yes	chrX:142262729-142276625
KB708196.1 11269001 11275000	6000	6000	603.854	3623.12	yes	yes	chr1:92992409-92997055	no	no		yes	no
KB708219.1 8840001 8844000	4000	4000	708.83	2835.32	yes	yes	chr4:135626299-135630213	yes	no		yes	yes	chr1:24251588-24254888
KB708304.1 585001 606000	21000	14193	199.58	2832.64	yes	no?		yes	yes	chr23:7,980,386-8,036,721	yes	no
KB708208.1 9734001 9749000	15000	15000	183.688	2755.32	yes	yes	chr6:81894035-81914280	?	?		yes	no
KB708251.1 1263001 1270000	7000	7000	387.981	2715.87	yes	yes	chr1:91403064-91405995	yes	yes	chr3:117,540,101-117,548,073	yes	maybe	chr8:89448978-89454247
KB708145.1 19709001 19739000	30000	27285	92.437	2522.14	yes	no?		yes	no		yes	no
KB708164.1 2833001 2839000	6000	3956	632.446	2501.96	yes	yes	chr8:110121896-110131227	yes	yes	chr18:39,656,297-39,666,755	yes	no
KB708216.1 2494001 2499000	5000	5000	491.212	2456.06	yes	yes	chr8:92189446-92202080	yes	no		yes	no
KB708153.1 230001 245000	15000	11647	207.427	2415.91	yes	yes	chr6:85977471-86003607	yes	no		yes	no
KB708225.1 5363001 5369000	6000	6000	348.395	2090.37	yes	yes	chr5:135154284-135168744	yes	yes	chr25:33,644,785-33,647,159	yes	yes	chr7:73567566-73571923
KB708289.1 3367001 3376000	9000	9000	230.48	2074.32	yes	yes	chr6:128438554-128451623	no	no		yes	no
KB708147.1 13532001 13538000	6000	6000	338.666	2032	yes	yes	chr11:107994367-107997634	yes	no		yes	no
KB708257.1 38001 51000	13000	4750	416.491	1978.33	yes	no		yes	no		yes	no
KB708146.1 13209001 13214000	5000	5000	393.171	1965.85	yes	yes	chr3:34872863-34878963	yes	no		yes	no
APMT01221068.1 1 4000	4000	4000	461.285	1845.14	yes	yes	chr5:113318086-113376455	?	?		yes	no
KB708221.1 6468001 6472000	4000	3671	482.408	1770.92	yes	yes	chr1:125174965-125177701	yes	no		yes	no
KB708160.1 13300001 13325000	25000	25000	69.025	1725.63	yes (low)	yes	chr2:151139135-151425838	no	no		yes	no
KB708293.1 1030001 1040000	10000	10000	165.961	1659.61	yes	yes	chr4:123834045-123844081	yes	no		yes	no
KB708446.1 51001 62000	11000	11000	146.387	1610.26	yes	yes?	chr17:53810954-53822621	yes	no		yes	no
KB708210.1 6064001 6100000	36000	35900	42.861	1538.7	yes	no		yes	no		yes	no
KB708313.1 1291001 1302000	11000	9253	161.833	1497.44	yes (low)	yes	chr6:34,170,304-37,807,971	yes	no		yes	no
KB708149.1 21452001 21467000	15000	15000	96.34	1445.11	yes	yes-upstream of the blat match	chr15:74594226-74685659	yes	no		yes	no
KB708127.1 73463001 73467000	4000	4000	353.335	1413.34	yes	yes	chr7:125321533-125333113	yes	no		yes	no
KB708196.1 63001 92000	29000	12518	94.97	1188.83	yes	yes	chr17:66187384-66229780	yes	no		yes	yes	chr8:119477279-119481683
KB708134.1 18789001 18796000	7000	6546	176.949	1158.31	yes	no		yes	no		yes	no
KB708159.1 13198001 13200000	2000	2000	567.754	1135.51	yes	yes	chr17:49112263-49113514	yes	yes	chr23:14,286,800-14,288,356	yes	no
KB708273.1 4780001 4789000	9000	5902	192.183	1134.27	yes	no		yes	no		yes	no
KB708127.1 70270001 70281000	11000	10787	100.628	1085.48	yes	no		yes	maybe	chr26:39,720,457-39,729,059	yes	no
KB708211.1 66001 71000	5000	5000	214.544	1072.72	yes	no		yes	no		yes	no
KB708225.1 545001 549000	4000	3993	254.987	1018.16	yes	yes	chr5:130151661-130155116	yes	yes	chr25:28,211,327-28,215,206	yes	no
KB708257.1 154001 187000	33000	18126	52.733	955.833	yes	no		yes	no		yes	yes	chr7:113234782-113242736
KB708507.1 43001 48000	5000	3460	276.19	955.619	yes	no		no	no		yes	no
KB708313.1 1275001 1278000	3000	3000	298.838	896.513	yes	no		no	no		yes	no
KB708216.1 928001 932000	4000	4000	218.717	874.867	yes	no		yes	no		yes	no
KB708222.1 1959001 1968000	9000	9000	95.726	861.531	yes	yes	chr5:143763673-143772969	yes	no		yes	yes	chr19:52883715-52884787
KB708136.1 951001 973000	22000	16480	48.229	794.814	yes	yes	chr15:78586559-78700759	yes	no		yes	yes	chr22:37344392-37391949
KB708313.1 1252001 1267000	15000	14536	52.97	769.968	yes	yes	chr17:84183051-84192129	no	no		yes	yes	chr2:43222165-43232643
KB708133.1 1795001 1799000	4000	3900	192.546	750.928	yes	yes	chr13:52096759-52099391	yes	no		yes	no
KB708133.1 27089001 27093000	4000	3054	244.988	748.193	yes	yes	chr13:24987479-24992969	yes	no		yes	no
KB708216.1 1419001 1424000	5000	5000	138.859	694.295	yes	no		yes	no		yes	no
KB708299.1 1483001 1506000	23000	23000	28.596	657.713	yes	yes	chr7:73089730-73160898	yes	yes	chr21:13,658,722-13,683,117	yes	yes	chr15:93402336-93439939
KB708257.1 84001 100000	16000	12570	47.99	603.232	yes (low)	yes?	chr18:12961436-12971663	yes	no		yes	no
KB708133.1 27193001 27195000	2000	2000	299.164	598.328	yes	no		yes	no		yes	no
KB708308.1 350001 353000	3000	2989	158.604	474.068	yes	yes	chr4:57357146-57362246	yes	yes	chr8:99,110,402-99,123,810	yes	no
KB708202.1 209001 210000	1000	1000	471.481	471.481	yes	no		yes	no		yes	no
KB708243.1 5187001 5249000	62000	61900	7.005	433.601	yes	no		yes	no		yes	yes	chr19:1320711-1325409
KB708153.1 2613001 2630000	17000	15259	28.389	433.186	yes	no		yes	no		yes	no
KB708141.1 7420001 7427000	7000	6640	63.706	423.011	yes	yes	chr2:127691863-127705796	yes	no		yes	no
KB708257.1 260001 269000	9000	3939	103.624	408.175	yes	no		yes	no		yes	no
KB708404.1 741001 741722	722	490	788.337	386.285	yes	no	exon coverage	yes	no		yes	no
KB708133.1 3169001 3174000	5000	5000	66.11	330.549	yes	no		no	no		yes	no
KB708135.1 18910001 18913000	3000	3000	100.812	302.436	yes	no		yes	no		yes	no
KB708147.1 19884001 19894000	10000	6866	43.469	298.457	yes	no		no	no		yes	no
KB708136.1 5430001 5433000	3000	3000	98.926	296.777	yes	yes	chr15:83353620-83363969	yes	no		yes	yes	chr22:42867388-42884803
KB708327.1 2212001 2220000	8000	8000	36.14	289.118	yes	yes	chr6:38689102-38698365	yes	no		yes	yes	chr7:139559864-139584123
KB708249.1 1754001 1761000	7000	6552	43.616	285.769	yes	no		no	no		yes	yes	chr17_KI270908v1_alt:915997-1293700
KB708199.1 6449001 6451000	2000	2000	141.995	283.99	yes	no		yes	no		yes	no
KB708257.1 237001 248000	11000	6223	45.371	282.346	yes - low	no		yes	no		yes	maybe	chr1:68854840-68869804
KB708163.1 4119001 4123000	4000	4000	69.114	276.457	yes	yes	chr6:136607603-136610773	yes	no		yes	yes	chr12:14481458-14503001
KB708195.1 9281001 9285000	4000	3840	70.355	270.163	yes	no		no	no		yes	yes	chr1:149,363,500-149,685,159
KB708322.1 390001 393000	3000	2150	123.484	265.491	yes	yes	chr6:58098439-58105602	yes	yes	chr15:29,877,410-29,887,955	yes	yes	chr11:119299185-119307910
KB708201.1 6343001 6346000	3000	2859	87.047	248.866	yes	no		no	no		yes	no
KB708170.1 9070001 9076000	6000	5579	43.309	241.619	yes	no		yes	no		yes	no
KB708187.1 8474001 8482000	8000	8000	30.064	240.51	yes	no		yes	no		yes	no
KB708128.1 50190001 50203000	13000	12340	19.327	238.5	yes	no		yes	maybe	chr15:75,727,018-75,780,227	yes	no
KB708257.1 135001 146000	11000	8789	26.27	230.89	yes	no		yes	no		yes	no
KB708177.1 10724001 10725000	1000	1000	222.133	222.133	yes	no		yes	no		yes	no
KB708128.1 31206001 31220000	14000	14000	15.577	218.08	yes	yes	chr2:92507586-92656337	yes	maybe	chr15:75,727,018-75,780,227	ÿes	yes	chr11:45665780-45755639
KB708183.1 2831001 2855000	24000	23900	8.39	200.519	yes	no		yes	no		yes	yes	chr11:16901466-16926695
KB708144.1 162001 163000	1000	567	335.668	190.324	yes	yes	chr13:53391295-53440423	yes	no		yes	no
KB708133.1 28326001 28328000	2000	2000	93.748	187.495	yes	yes	chr13:23738351-23739690	no	yes	chr23:31,876,305-31,877,128	yes	yes	chr6:26055788-26057028
KB708196.1 129001 139000	10000	4329	41.215	178.419	yes	yes	chr10:86535301-86647738	yes	no		yes	no
KB708200.1 160001 163000	3000	3000	59.377	178.13	yes	no		yes	no		yes	yes	chr13:36430408-36431955
KB708257.1 412001 422000	10000	6456	26.305	169.824	yes	no		yes	no		yes	no
KB708310.1 354001 355000	1000	1000	164.132	164.132	yes	no		no	no		yes	yes	chr1:1054967-1056143
KB708257.1 287001 300000	13000	8043	20.177	162.287	yes	yes?	chr13:47924981-47928646	yes	no		yes	no
KB708214.1 3324001 3330000	6000	5856	25.448	149.025	yes	no		yes	yes	chr17:63,218,746-63,223,497	yes	no
KB708216.1 839001 847000	8000	6970	20.842	145.266	yes	no		yes	no		yes	yes	chr2:210326986-210687662
KB712020.1 3001 3758	758	530	253.477	134.343	yes	yes	chr9:44142995-44150846	yes	yes	chr15:29,879,200-29,886,007	yes	yes	chr11:119299507-119308124
KB708257.1 102001 110000	8000	6324	20.723	131.054	yes	no		yes	no		yes	no
KB708133.1 349001 356000	7000	4047	31.532	127.611	yes	yes	chr13:53413198-53429408	no	yes	chr8:85,628,410-85,637,864	yes	no
KB708213.1 4951001 4958000	7000	7000	15.914	111.395	yes	no		yes	no		yes	yes	chr9:37744428-37792913
KB708201.1 5653001 5657000	4000	958	116.259	111.376	yes	no		no	no		yes	no
KB708127.1 71689001 71692000	3000	2462	44.451	109.438	yes	yes	chr7:127,022,331-127,033,547	yes	no		yes	yes	chr16:29806657-29811926
KB708196.1 230001 238000	8000	4935	22.012	108.63	yes	no		yes	no		yes	no
KB708174.1 12487001 12489000	2000	2000	52.797	105.593	yes	yes?	chr2:181358520-181359718	yes	no		yes	maybe	chr20:63694841-63702249
KB708252.1 3768001 3778000	10000	10000	10.347	103.469	yes	yes?	chr4:8448137-8450763	yes	yes	chr22:12,696,758-12,706,513	yes	maybe	chr3:16574141-16607163
