## Supplementary material for "Golden hamster piRNAs are necessary for early embryonic development and establishment of spermatogonia": Table S4DEG genes in Mov10l1-/- GV oocytes

### Sheet: DEG GV KO vs. WT
gene	gene name	gene description	coordinates	strand	Mov10l1-/- FPKM	Mov10l1+/+ FPKM	log2FC	p-value
ENSMAUG00000020766	Pdzrn4	PDZ domain containing ring finger 4	KB708136.1 14521063 14678920	+	20.51	0.011	6.29765	1.5001e-35
ENSMAUG00000004779	Epb41l1	erythrocyte membrane protein band 4.1 like 1	KB708301.1 1118547 1163560	-	3.769	0.283	2.35758	3.60991e-15
ENSMAUG00000019116	Cntn1	contactin 1	KB708136.1 14125222 14282947	+	0.911	0.002	1.86655	2.80562e-08
ENSMAUG00000007988	Lrp2	LDL receptor related protein 2	KB708128.1 54423002 54572651	+	0.47	0.011	1.78444	1.92745e-10
ENSMAUG00000000851	Kif2a	kinesin family member 2A	KB708130.1 6553447 6611049	+	100.184	30.994	1.51151	1.07402e-10
ENSMAUG00000012827	Tbc1d5	TBC1 domain family member 5	KB708159.1 14882485 15171961	-	9.012	1.468	1.50244	9.33976e-07
ENSMAUG00000004663	Nacc1	nucleus accumbens associated 1	KB708389.1 448988 467212	-	71.512	25.154	1.43108	1.27131e-13
ENSMAUG00000012459			KB708176.1 5989032 5989610	-	6.974	0.732	1.42087	4.66835e-05
ENSMAUG00000018677	Tmem39a	transmembrane protein 39A	KB708155.1 2229823 2256307	-	47.639	1.61	1.35782	8.81674e-07
ENSMAUG00000019671	Gbp7	guanylate-binding protein 4-like	KB708245.1 5713177 5729338	-	6.894	2.084	1.33572	2.22305e-05
ENSMAUG00000005402	Rpgrip1	RPGR interacting protein 1	KB708374.1 745511 795344	-	0.709	0.019	1.3198	6.62919e-08
ENSMAUG00000007191	Znf720		KB708441.1 232205 233414	+	454.497	175.545	1.25792	1.03943e-08
ENSMAUG00000016143	CUNH3orf33	chromosome unknown C3orf33 homolog	KB708204.1 7404459 7419713	-	7.207	1.276	1.24456	1.9201e-05
ENSMAUG00000018738	Pacsin2	protein kinase C and casein kinase substrate in neurons 2	KB708136.1 5462577 5495319	-	1.319	0.147	1.22332	2.45144e-05
ENSMAUG00000002868	Snx18	sorting nexin 18	KB708130.1 76273 100615	+	5.117	1.627	1.21935	2.52288e-05
ENSMAUG00000022166	Atp6v0a4	ATPase H+ transporting V0 subunit a4	KB708253.1 5733627 5814147	-	32.167	13.989	1.10322	4.15754e-07
ENSMAUG00000013493	Als2	alsin Rho guanine nucleotide exchange factor ALS2	KB708150.1 19302642 19369045	+	0.503	0.024	1.10166	6.5226e-06
ENSMAUG00000013244			KB708294.1 1978227 1984146	-	0.828	0.006	1.10092	1.52894e-06
ENSMAUG00000000598		ceramide kinase, LOC101825724	APMT01211261.1 3551 11018	+	0.862	0.004	1.07174	1.04716e-05
ENSMAUG00000000602	Zfhx3	zinc finger homeobox 3	KB708164.1 1420459 1578122	+	93.711	44.505	1.07094	3.80282e-13
ENSMAUG00000000637	Tnr	tenascin R	KB708154.1 8740514 8834507	+	15.118	6.92	1.0141	1.03889e-05
ENSMAUG00000016263	Fer	FER tyrosine kinase	KB708196.1 2040168 2311919	-	30.292	14.42	0.993811	5.01061e-06
ENSMAUG00000003081	Vps13d	vacuolar protein sorting 13 homolog D	KB708217.1 8848473 9024300	+	10.397	4.962	0.993436	2.92799e-06
ENSMAUG00000013520	Fam110b	family with sequence similarity 110 member B	APMT01211766.1 4840 7818	+	1.024	0.008	0.829511	6.07731e-06
ENSMAUG00000018566	Ntpcr	nucleoside-triphosphatase, cancer-related	KB708128.1 2203882 2218935	+	2.28	0.119	0.82423	2.25556e-05
ENSMAUG00000018826	Mtmr14	myotubularin related protein 14	KB708132.1 10212811 10255833	-	50.187	28.256	0.807853	1.82757e-05
ENSMAUG00000015750	Tmem132b	transmembrane protein 132B	KB708228.1 3365691 3606111	-	0.491	0.001	0.805551	5.82467e-07
ENSMAUG00000016724	Abi2	abl interactor 2	KB708150.1 18108062 18185966	-	18.952	10.787	0.796856	7.94607e-06
ENSMAUG00000013160	Cfap58	cilia and flagella associated protein 58	KB708127.1 11081303 11183710	-	0.977	0	0.793841	2.64426e-06
ENSMAUG00000012514	Nol9	nucleolar protein 9	KB708217.1 4328682 4343852	-	28.559	16.235	0.780333	5.31582e-05
ENSMAUG00000014085		lanosterol 14-alpha demethylase	KB708278.1 3895709 3914912	-	1.982	0.015	0.719614	2.92033e-05
ENSMAUG00000019849		tectonic family member 2	KB708228.1 4406054 4432709	-	1.085	0.042	0.657024	3.29906e-05
ENSMAUG00000007939		versican core protein-like	APMT01206878.1 14797 30614	-	0.837	0.004	0.617986	1.53345e-05
ENSMAUG00000021024	Inhba	inhibin subunit beta A	KB708156.1 15680288 15703458	+	0.402	0.002	0.607352	1.52863e-06
ENSMAUG00000021576	Zmat5	zinc finger matrin-type 5	KB708142.1 23530848 23559570	+	1.249	0	0.478263	3.52228e-05
ENSMAUG00000018277	Deptor	DEP domain containing MTOR-interacting protein	KB708262.1 646017 750458	+	0.808	0	0.456563	2.1286e-05
ENSMAUG00000009983	Cdh17	cadherin 17	KB708132.1 19426352 19488770	-	0.495	0	0.392525	2.54306e-05
ENSMAUG00000009461	Slc6a7	solute carrier family 6 member 7	KB708175.1 12702866 12721270	+	0.502	0	0.329849	1.67862e-05
ENSMAUG00000021480	Endov	endonuclease V	KB708147.1 2259418 2277975	-	0.188	0	0.185291	1.95205e-11
ENSMAUG00000019035	Dusp8	dual specificity phosphatase 8	KB708127.1 56880151 56896899	+	0.244	0	0.146276	9.36255e-12
ENSMAUG00000010563	Gucy2d	olfactory guanylyl cyclase GC-D-like	KB708170.1 9042526 9077406	+	0.295	0	0.13042	4.05359e-10
ENSMAUG00000007190	Hilpda	hypoxia inducible lipid droplet associated	KB708206.1 10129937 10132581	+	0.933	0	0.127083	5.78385e-12
ENSMAUG00000012142	BC051665	cathepsin L1-like	KB708209.1 7155308 7158375	-	0.793	0	0.119379	7.0179e-10
ENSMAUG00000001033			KB708289.1 216893 230753	+	0.97	0	0.118649	8.49546e-11
ENSMAUG00000003595	Ambp	alpha-1-microglobulin/bikunin precursor	KB708178.1 12605057 12615881	+	0.504	0	0.104661	2.98704e-09
ENSMAUG00000018301	C9	complement C9	KB708205.1 3834365 3875105	+	0.065	0	-0.00985362	2.93567e-05
ENSMAUG00000017007	Slc6a8	solute carrier family 6 member 8	KB708368.1 881878 890772	-	0.013	1.396	-0.835698	4.35248e-05
ENSMAUG00000008673	Thrb	thyroid hormone receptor beta	KB708235.1 6838218 6919090	-	3.382	8.056	-1.02149	3.54194e-05
ENSMAUG00000009396	Abt1	activator of basal transcription 1	KB708133.1 28633433 28635653	+	8.054	20.243	-1.07319	1.92466e-05
ENSMAUG00000014828	Gramd1c	GRAM domain containing 1C	KB708176.1 2233173 2307824	-	15.114	40.437	-1.12354	3.80256e-05
ENSMAUG00000008719	Trmt6	tRNA methyltransferase 6	KB708141.1 12634668 12647866	-	5.141	13.296	-1.14119	5.79093e-07
ENSMAUG00000006812	Fgf14	fibroblast growth factor 14	KB708218.1 8728852 9343291	-	10.298	37.515	-1.28739	4.36426e-05
ENSMAUG00000003104	Zfp14	zinc finger protein 14	KB708342.1 185022 190782	+	1.233	7.499	-1.38509	4.66682e-05
ENSMAUG00000008224	Boll	boule homolog, RNA binding protein	KB708233.1 2697596 2788801	+	0.073	5.561	-1.41583	5.43171e-08
ENSMAUG00000003667	Mov10l1	Mov10 like RISC complex RNA helicase 1	KB708136.1 11073749 11134091	+	0.849	4.335	-1.46741	8.85701e-06
ENSMAUG00000017311	Rhbdd1	rhomboid domain containing 1	KB708256.1 2920121 3015865	+	0.074	2.486	-1.58723	3.08987e-07
ENSMAUG00000009791	Tmem231	transmembrane protein 231	KB708164.1 4732791 4752421	-	0.527	4.22	-1.72125	3.6007e-07
